# Proteomic Evaluation of the Progression from Acute Kidney Injury to Chronic Kidney Disease

**DOI:** 10.64898/2026.11.12.766273

**Authors:** Sunder Sims-Lucas, Joanna Bons, Katherine Pfister, Anne Silva-Barbosa, Rebecca Uhlean, Eric Goetzman, Birgit Schilling

**Affiliations:** University of Maryland Golisano Children’s Hospital, Baltimore, MD 21201, USA; Buck Institute for Research on Aging, Novato, CA 94945, USA; Department of Pediatrics, University of Pittsburgh Medical Center Children’s Hospital of Pittsburgh (UPMC CHP), University of Pittsburgh, Pittsburgh, PA 15224, USA

**Keywords:** acute kidney injury, chronic kidney disease, DIA-MS proteomics, AKI/CKD progression, peroxisomal dysfunction, mitochondrial dysfunction, cellular senescence, SASP

## Abstract

Acute kidney injury (AKI) and chronic kidney disease (CKD) are interconnected syndromes with substantial global burden, yet the molecular mechanisms driving the transition from acute injury to chronic fibrosis remain incompletely understood. We performed quantitative data-independent acquisition mass spectrometry (DIA-MS) proteomics on mouse models of AKI (ischemia-reperfusion injury) and CKD (unilateral ureteral obstruction), quantifying 5,985 protein groups. A conserved core injury response of 1,475 shared proteins (46%) was dominated by mitochondrial dysfunction, loss of solute transporters, and immune and extracellular matrix remodeling. AKI was marked by chromatin reorganization, DNA damage response, and acute inflammation, whereas CKD showed sustained fibrosis, complement activation, and coagulation. Peroxisomal proteins, including the β-oxidation enzymes Acox1 and Ehhadh, were consistently down-regulated in both AKI and CKD, with no peroxisomal protein up-regulated. Both models also displayed a senescence-associated secretory phenotype (SASP)-like signature, including Havcr1, Spp1, Igfbp7, Plau, and lysosomal cathepsins. We further identified 95 candidate progression markers, including Brat1 and Col3a1, 93 proteins with greater loss in CKD, 14 proteins changing in opposite directions, and seven disease-associated co-expression modules. These findings provide a proteomics resource for biomarker discovery and therapeutic targeting, including peroxisomal restoration and senolytic strategies, in AKI and CKD.
