## Supplemental Table 7 for "Proteomic Evaluation of the Progression from Acute Kidney Injury to Chronic Kidney Disease"

### Sheet: Supp_Table_7A
Supplemental Table 7A: Peroxisomal protein groups quantified in mouse AKI and CKD kidneys
53 quantified protein groups with established peroxisomal localization; 45 were significantly down-regulated in AKI and 28 in CKD, and none were up-regulated (q-value < 0.01 and |log2(FC)| > 0.58). Values are from Supplemental Table 1.
Category	Genes	UniProtIds	ProteinDescriptions	AKI-IRI vs Sham-Nephr. AVG Log2 Ratio	AKI-IRI vs Sham-Nephr. Qvalue	CKD-Obs. vs Non-Obs. AVG Log2 Ratio	CKD-Obs. vs Non-Obs. Qvalue	Significant in AKI	Significant in CKD	Group
Biogenesis, import and membrane transport	Abcd3	P55096	ATP-binding cassette sub-family D member 3	-1.56	5.86796e-22	-0.6426	2.69023e-07	Yes	Yes	Both
Biogenesis, import and membrane transport	Pex1	Q5BL07	Peroxisomal ATPase PEX1	-1.4506	1.37381e-07	-1.0248	0.0003345	Yes	Yes	Both
Biogenesis, import and membrane transport	Pex14	Q9R0A0	Peroxisomal membrane protein PEX14	-1.0738	3.295e-07	-1.1606	5.21552e-05	Yes	Yes	Both
Carnitine and acyl-CoA metabolism	Acnat1	A2AKK5	Acyl-coenzyme A amino acid N-acyltransferase 1	-1.3788	7.84414e-05	-1.3204	3.82806e-08	Yes	Yes	Both
Carnitine and acyl-CoA metabolism	Acot8	P58137	Acyl-coenzyme A thioesterase 8	-2.0952	6.02409e-11	-0.8009	0.00484642	Yes	Yes	Both
Carnitine and acyl-CoA metabolism	Crat	H7BX88;P47934	Carnitine acetyltransferase;Carnitine O-acetyltransferase	-1.6815	4.451e-15	-1.0617	5.36121e-08	Yes	Yes	Both
Carnitine and acyl-CoA metabolism	Mlycd	Q99J39	Malonyl-CoA decarboxylase, mitochondrial	-1.6426	4.34875e-16	-1.3707	0.000266584	Yes	Yes	Both
Carnitine and acyl-CoA metabolism	Nudt12	Q9DCN1	NAD-capped RNA hydrolase NUDT12	-1.8747	1.80988e-15	-1.5181	1.23043e-05	Yes	Yes	Both
Carnitine and acyl-CoA metabolism	Nudt19	P11930	Acyl-coenzyme A diphosphatase NUDT19	-2.295	1.93037e-32	-1.0176	4.85401e-08	Yes	Yes	Both
Ether lipid synthesis	Far1	Q922J9	Fatty acyl-CoA reductase 1	-1.3093	7.11369e-10	-1.1561	0.00210278	Yes	Yes	Both
Fatty acid β-oxidation	Acaa1a	Q921H8	3-ketoacyl-CoA thiolase A, peroxisomal	-1.0497	4.51578e-14	-0.9057	1.07263e-08	Yes	Yes	Both
Fatty acid β-oxidation	Acox1	A2A848	Peroxisomal acyl-coenzyme A oxidase 1 (Fragment)	-2.9107	0.00268798	-1.6299	0.000472273	Yes	Yes	Both
Fatty acid β-oxidation	Acox1	Q9R0H0	Peroxisomal acyl-coenzyme A oxidase 1	-1.8527	1.1841e-46	-0.9305	3.29432e-12	Yes	Yes	Both
Fatty acid β-oxidation	Acox2	Q9QXD1	Peroxisomal acyl-coenzyme A oxidase 2	-2.2006	6.95516e-12	-0.5804	9.68255e-10	Yes	Yes	Both
Fatty acid β-oxidation	Acox3	Q9EPL9	Peroxisomal acyl-coenzyme A oxidase 3	-2.1104	5.77622e-32	-0.9973	4.2493e-14	Yes	Yes	Both
Fatty acid β-oxidation	Amacr	O09174	Alpha-methylacyl-CoA racemase	-2.3501	5.3985e-23	-1.1095	3.32284e-08	Yes	Yes	Both
Fatty acid β-oxidation	Decr2	Q9WV68	Peroxisomal 2,4-dienoyl-CoA reductase [(3E)-enoyl-CoA-producing]	-1.4907	4.63872e-05	-1.1617	3.12257e-07	Yes	Yes	Both
Fatty acid β-oxidation	Ech1	O35459	Delta(3,5)-Delta(2,4)-dienoyl-CoA isomerase, mitochondrial	-1.5673	1.11049e-18	-1.0437	4.01976e-07	Yes	Yes	Both
Fatty acid β-oxidation	Ehhadh	Q9DBM2	Peroxisomal bifunctional enzyme	-1.9594	1.20857e-57	-0.7726	6.96555e-14	Yes	Yes	Both
Fatty acid β-oxidation	Hsd17b4	P51660	Peroxisomal multifunctional enzyme type 2	-1.3679	3.04413e-25	-0.8468	0.00511947	Yes	Yes	Both
Fatty acid β-oxidation	Pecr	Q3UXD9;Q99MZ7	Peroxisomal trans-2-enoyl-CoA reductase	-2.096	2.71915e-16	-0.7032	3.61221e-08	Yes	Yes	Both
Other peroxisomal enzymes	Lonp2	Q9DBN5	Lon protease homolog 2, peroxisomal	-1.1308	7.75699e-11	-0.8819	0.00313877	Yes	Yes	Both
Other peroxisomal enzymes	Tysnd1	Q9DBA6	Peroxisomal leader peptide-processing protease	-1.4151	3.45944e-08	-1.0173	0.00125069	Yes	Yes	Both
Oxidases and antioxidant defense	Cat	P24270	Catalase	-1.9388	3.67821e-36	-0.9583	7.22102e-07	Yes	Yes	Both
Oxidases and antioxidant defense	Dao	A0A0R4J203;P18894	D-amino-acid oxidase	-1.6145	4.24999e-09	-1.293	0.00910724	Yes	Yes	Both
Oxidases and antioxidant defense	Hao2	Q9NYQ2	2-Hydroxyacid oxidase 2	-1.41	3.33783e-14	-1.2208	0.000356372	Yes	Yes	Both
α-Oxidation	Hacl1	D3YZ54;Q9QXE0	2-hydroxyacyl-CoA lyase 1	-0.9512	4.01824e-05	-0.8991	3.21887e-06	Yes	Yes	Both
α-Oxidation	Phyh	O35386	Phytanoyl-CoA dioxygenase, peroxisomal	-1.967	3.06275e-13	-1.4448	0.00149006	Yes	Yes	Both
Biogenesis, import and membrane transport	Mpv17l	D3Z6M3;Q99MS3	Mpv17 transgene, kidney disease mutant-like;Mpv17-like protein	-1.4388	1.30466e-06	-1.0943	0.089381	Yes	No	AKI only
Biogenesis, import and membrane transport	Pex11a	Q9Z211	Peroxisomal membrane protein 11A	-1.4307	2.3485e-07	-0.0109	0.307515	Yes	No	AKI only
Biogenesis, import and membrane transport	Pex13	Q9D0K1	Peroxisomal membrane protein PEX13	-2.0603	0.00129004	-0.1091	0.151697	Yes	No	AKI only
Biogenesis, import and membrane transport	Pex16	Q91XC9	Peroxisomal membrane protein PEX16	-1.0707	2.4048e-06	-0.7589	0.0819313	Yes	No	AKI only
Biogenesis, import and membrane transport	Pex6	Q99LC9	Peroxisomal ATPase PEX6	-1.489	2.03844e-07	-0.3264	0.300825	Yes	No	AKI only
Biogenesis, import and membrane transport	Pex7	P97865	Peroxisomal targeting signal 2 receptor	-0.9435	0.00179098	-0.0421	0.316444	Yes	No	AKI only
Biogenesis, import and membrane transport	Pxmp2	D6REH1	Peroxisomal membrane protein 2	-3.1428	6.1009e-05	-1.2972	0.0306198	Yes	No	AKI only
Biogenesis, import and membrane transport	Pxmp4	Q9JJW0	Peroxisomal membrane protein 4	-1.4932	3.09796e-06	-0.2914	0.322374	Yes	No	AKI only
Carnitine and acyl-CoA metabolism	Acot4	Q8BWN8	Peroxisomal succinyl-coenzyme A thioesterase	-1.8304	1.47668e-11	-0.764	0.183753	Yes	No	AKI only
Carnitine and acyl-CoA metabolism	Crot	Q9DC50	Peroxisomal carnitine O-octanoyltransferase	-2.308	8.61111e-31	-0.5288	0.230827	Yes	No	AKI only
Carnitine and acyl-CoA metabolism	Nudt7	Q99P30	Peroxisomal coenzyme A diphosphatase NUDT7	-1.2411	0.00199424	-0.1975	0.216743	Yes	No	AKI only
Ether lipid synthesis	Agps	A2AL50;Q8C0I1	Alkylglycerone-phosphate synthase;Alkyldihydroxyacetonephosphate synthase, peroxisomal	-1.7946	7.38931e-25	-0.7183	0.0674841	Yes	No	AKI only
Ether lipid synthesis	Gnpat	P98192	Dihydroxyacetone phosphate acyltransferase	-1.5196	1.70933e-13	-0.5741	0.00214877	Yes	No	AKI only
Fatty acid β-oxidation	Acaa1b	Q8VCH0	3-ketoacyl-CoA thiolase B, peroxisomal	-1.1048	9.42468e-05	-0.9357	0.0815456	Yes	No	AKI only
Fatty acid β-oxidation	Eci3	Q78JN3	Enoyl-CoA delta isomerase 3, peroxisomal	-2.6612	2.1699e-12	-0.4091	0.00131592	Yes	No	AKI only
Fatty acid β-oxidation	Scp2	P32020	Sterol carrier protein 2	-2.3123	8.68263e-16	-1.0293	0.0532072	Yes	No	AKI only
Oxidases and antioxidant defense	Pipox	Q9D826	Peroxisomal sarcosine oxidase	-1.9973	6.02721e-30	-0.5869	0.0117757	Yes	No	AKI only
Biogenesis, import and membrane transport	Abcd1	P48410	ATP-binding cassette sub-family D member 1	-0.2144	0.122784	0.1392	0.148533	No	No	Not significant
Biogenesis, import and membrane transport	Pex19	Q8VCI5	Peroxisomal biogenesis factor 19	-0.4494	0.196446	-0.4746	0.281414	No	No	Not significant
Biogenesis, import and membrane transport	Pex26	D3Z323;Q8BGI5	Peroxisomal biogenesis factor 26 (Fragment);Peroxisome assembly protein 26	-1.2174	0.0170136	-1.0345	0.0131399	No	No	Not significant
Biogenesis, import and membrane transport	Pex3	D3Z6X4;Q9QXY9	Peroxisomal assembly protein PEX3;Peroxisomal biogenesis factor 3	-0.7569	0.112949	-1.1765	0.0465412	No	No	Not significant
Biogenesis, import and membrane transport	Pex5	D3Z600;O09012	Peroxisomal targeting signal 1 receptor	-0.266	0.0486974	-0.3427	0.283495	No	No	Not significant
Carnitine and acyl-CoA metabolism	Acnat2	Q8BGG9	Acyl-coenzyme A amino acid N-acyltransferase 2	-0.8882	0.0106126	-1.5841	0.0170395	No	No	Not significant
Oxidases and antioxidant defense	Ddo	Q922Z0	D-aspartate oxidase	-0.1932	0.0574378	-2.4696	0.0339587	No	No	Not significant
Oxidases and antioxidant defense	Paox	Q8C0L6	Peroxisomal N(1)-acetyl-spermine/spermidine oxidase	0.515	9.0355e-05	0.1289	0.0338395	No	No	Not significant

### Sheet: Supp_Table_7B
Supplemental Table 7B: Panel members not detected in the kidney proteome
7 panel members were not quantified in this dataset.
Category	Genes
Carnitine and acyl-CoA metabolism	Acot3
Carnitine and acyl-CoA metabolism	Acot5
Carnitine and acyl-CoA metabolism	Baat
Oxidases and antioxidant defense	Hao1
Biogenesis, import and membrane transport	Pex11b
Biogenesis, import and membrane transport	Abcd2
Other peroxisomal enzymes	Agxt
