## Supplemental Table 8 for "Proteomic Evaluation of the Progression from Acute Kidney Injury to Chronic Kidney Disease"

### Sheet: Supp_Table_8A
Supplemental Table 8A: Senescence and SASP-associated proteins quantified in mouse AKI and CKD kidneys
Curated panel of 116 senescence and SASP-associated proteins compiled from the SASP Atlas (Basisty et al., PLoS Biol 2020) and the SenMayo gene set (Saul et al., Nat Commun 2022) together with canonical senescence markers; 54 proteins (55 protein groups) were quantified. Significance: q-value < 0.01 and |log2(FC)| > 0.58. Values are from Supplemental Table 1.
Category	Genes	UniProtIds	ProteinDescriptions	AKI-IRI vs Sham-Nephr. AVG Log2 Ratio	AKI-IRI vs Sham-Nephr. Qvalue	CKD-Obs. vs Non-Obs. AVG Log2 Ratio	CKD-Obs. vs Non-Obs. Qvalue	Significant in AKI	Significant in CKD	Group
Core senescence and nuclear markers	Lmnb1	P14733	Lamin-B1	1.0479	1.09869e-29	0.5877	4.98913e-09	Yes	Yes	Both
Core senescence and nuclear markers	Pml	Q60953	Protein PML	0.638	3.21622e-07	0.8182	5.01021e-05	Yes	Yes	Both
Cytokines, chemokines and immune signaling	Ifi30	Q9ESY9	Gamma-interferon-inducible lysosomal thiol reductase	1.7026	0.00746935	4.911	0.00896948	Yes	Yes	Both
Cytokines, chemokines and immune signaling	Lcp1	Q61233	Plastin-2	1.2244	2.32356e-39	0.6538	1.38348e-24	Yes	Yes	Both
Cytokines, chemokines and immune signaling	Stat1	A0A087WSP5;Q8C3V4	Signal transducer and activator of transcription	1.4317	2.05272e-13	1.2691	5.56859e-06	Yes	Yes	Both
Lysosomal and secretory compartment	Anxa1	P10107	Annexin A1	2.4053	1.53633e-31	1.7511	6.57377e-30	Yes	Yes	Both
Lysosomal and secretory compartment	Anxa2	P07356	Annexin A2	1.9147	1.46651e-33	1.2831	3.23314e-16	Yes	Yes	Both
Lysosomal and secretory compartment	Clu	Q06890	Clusterin	1.7797	6.89554e-09	1.0439	3.51643e-11	Yes	Yes	Both
Lysosomal and secretory compartment	Ctsb	P10605	Cathepsin B	1.087	2.08521e-14	1.2378	1.97813e-07	Yes	Yes	Both
Lysosomal and secretory compartment	Ctsd	P18242	Cathepsin D	2.4705	2.3105e-21	2.7097	2.39402e-24	Yes	Yes	Both
Lysosomal and secretory compartment	Ctss	F6WR04;O70370	Cathepsin S	2.9968	5.40295e-09	1.6489	0.00969961	Yes	Yes	Both
Lysosomal and secretory compartment	Ctsz	Q9WUU7	Cathepsin Z	1.1234	6.04287e-10	0.9536	9.59261e-07	Yes	Yes	Both
Lysosomal and secretory compartment	Lgals1	P16045	Galectin-1	2.465	2.25731e-14	2.7206	3.79085e-10	Yes	Yes	Both
Lysosomal and secretory compartment	Lgals3	P16110;Q8C253	Galectin-3;Galectin	1.7472	1.01516e-07	1.4796	2.60644e-14	Yes	Yes	Both
Lysosomal and secretory compartment	S100a4	A0A0G2JGD2;P07091	S100 calcium binding protein A4 (Fragment);Protein S100-A4	2.8349	6.04359e-05	2.1297	0.00639782	Yes	Yes	Both
Lysosomal and secretory compartment	S100a6	P14069	Protein S100-A6	3.4506	8.65981e-07	2.1684	0.00501129	Yes	Yes	Both
Lysosomal and secretory compartment	Vim	P20152	Vimentin	2.1087	4.70124e-35	1.6974	3.10117e-38	Yes	Yes	Both
Tubular injury and SASP-associated factors	Egfr	Q01279	Epidermal growth factor receptor	0.8888	2.43758e-11	1.2517	1.00192e-08	Yes	Yes	Both
Tubular injury and SASP-associated factors	Fn1	A0A087WR50	Fibronectin	2.319	0.000238952	2.1436	0.00343851	Yes	Yes	Both
Tubular injury and SASP-associated factors	Fn1	P11276	Fibronectin	2.024	3.55038e-99	1.9458	4.37477e-39	Yes	Yes	Both
Tubular injury and SASP-associated factors	Havcr1	A0A0A0MQ86;Q3V033;Q5QNS5	Hepatitis A virus cellular receptor 1;Hepatitis A virus cellular receptor 1;Hepatitis A virus cellular receptor 1 homolog	4.8257	7.0997e-13	3.2592	4.02784e-07	Yes	Yes	Both
Tubular injury and SASP-associated factors	Icam1	P13597	Intercellular adhesion molecule 1	1.1286	1.58129e-06	1.1323	1.01554e-06	Yes	Yes	Both
Tubular injury and SASP-associated factors	Igfbp7	F8WH23;Q61581	Insulin-like growth factor-binding protein 7	1.9466	4.20024e-17	1.0984	5.21783e-14	Yes	Yes	Both
Tubular injury and SASP-associated factors	Plau	P06869	Urokinase-type plasminogen activator	1.9345	2.7116e-15	2.4174	0.00377914	Yes	Yes	Both
Tubular injury and SASP-associated factors	Spp1	F8WIP8;P10923	Secreted phosphoprotein 1;Osteopontin	4.2386	1.89952e-17	3.2602	1.88999e-09	Yes	Yes	Both
Tubular injury and SASP-associated factors	Vcam1	P29533;Q3UPN1	Vascular cell adhesion protein 1;Vascular cell adhesion molecule 1	2.5948	2.08876e-07	3.292	2.58922e-24	Yes	Yes	Both
Core senescence and nuclear markers	Lmna	P48678	Prelamin-A/C	0.9051	8.3563e-16	0.5035	4.93676e-15	Yes	No	AKI only
Lysosomal and secretory compartment	Cd44	A2APM1;A2APM2;A2APM3;A2APM4;A2APM5;E9QKM8;P15379;Q3U8S1;Q80X37	CD44 antigen	3.2521	7.79356e-05	2.7646	0.022684	Yes	No	AKI only
Lysosomal and secretory compartment	S100a10	P08207	Protein S100-A10	2.435	0.000887229	0.9309	0.132156	Yes	No	AKI only
Other SenMayo/SASP Atlas members	Ptbp1	P17225	Polypyrimidine tract-binding protein 1	0.6261	1.51628e-08	0.269	0.0419559	Yes	No	AKI only
Tubular injury and SASP-associated factors	Ccn1	P18406	CCN family member 1	4.3483	0.000591999	2.3033	0.0317305	Yes	No	AKI only
Tubular injury and SASP-associated factors	Ccn2	P29268	CCN family member 2	1.099	0.000713817	-0.3772	0.302025	Yes	No	AKI only
Tubular injury and SASP-associated factors	Igfbp4	H3BLB7;P47879	Insulin-like growth factor binding protein 4;Insulin-like growth factor-binding protein 4	-0.9918	2.28125e-07	0.05	0.271685	Yes	No	AKI only
Tubular injury and SASP-associated factors	Igfbp6	P47880	Insulin-like growth factor-binding protein 6	-1.3002	0.00419708	-1.0982	0.0538994	Yes	No	AKI only
Tubular injury and SASP-associated factors	Lcn2	P11672	Neutrophil gelatinase-associated lipocalin	1.0709	2.52974e-07	0.4451	0.149142	Yes	No	AKI only
Tubular injury and SASP-associated factors	Serpine1	G5E899;P22777	Plasminogen activator inhibitor 1	3.2451	2.31795e-05	-0.4967	0.304931	Yes	No	AKI only
Core senescence and nuclear markers	Hmgb2	P30681	High mobility group protein B2	0.542	0.000598698	1.779	3.871e-09	No	Yes	CKD only
Cytokines, chemokines and immune signaling	C3	P01027	Complement C3	0.282	2.3498e-06	0.6877	2.77103e-36	No	Yes	CKD only
Cytokines, chemokines and immune signaling	Il6st	Q00560;V9GX00	Interleukin-6 receptor subunit beta;Interleukin 6 signal transducer	0.116	0.0729428	0.9083	0.00346452	No	Yes	CKD only
Other SenMayo/SASP Atlas members	Iqgap2	Q3UQ44	Ras GTPase-activating-like protein IQGAP2	-0.3305	0.000300651	-0.7291	3.92971e-10	No	Yes	CKD only
Tubular injury and SASP-associated factors	Pecam1	B1ARB3;Q08481	Platelet/endothelial cell adhesion molecule 1;Platelet endothelial cell adhesion molecule	0.161	0.0857663	0.6327	0.00883347	No	Yes	CKD only
Core senescence and nuclear markers	Cdkn1b	P46414	Cyclin-dependent kinase inhibitor 1B	0.198	0.185219	-0.0832	0.2358	No	No	Not significant
Core senescence and nuclear markers	Hmgb1	A0A0J9YUZ4;P63158	High mobility group protein B1 (Fragment);High mobility group protein B1	0.2677	0.00462482	0.4313	0.000194902	No	No	Not significant
Core senescence and nuclear markers	Macroh2a1	Q9QZQ8	Core histone macro-H2A.1	0.0461	0.0127395	0.2278	9.76555e-05	No	No	Not significant
Cytokines, chemokines and immune signaling	Gmfg	Q9ERL7	Glia maturation factor gamma	-0.8693	0.17629	0.0037	0.116745	No	No	Not significant
Lysosomal and secretory compartment	B2m	P01887	Beta-2-microglobulin	0.3651	0.0667802	0.0505	0.319496	No	No	Not significant
Lysosomal and secretory compartment	Cst3	P21460	Cystatin-C	0.1405	0.0360314	-1.1476	0.01517	No	No	Not significant
Lysosomal and secretory compartment	Glb1	P23780	Beta-galactosidase	0.735	0.0168571	0.0564	0.104958	No	No	Not significant
Other SenMayo/SASP Atlas members	Ctnnb1	Q02248	Catenin beta-1	-0.2965	0.109606	-0.1443	0.315171	No	No	Not significant
Other SenMayo/SASP Atlas members	Tubgcp2	A0A1B0GR08;Q921G8	Gamma-tubulin complex component (Fragment);Gamma-tubulin complex component 2	0.8881	0.0179994	0.639	0.258437	No	No	Not significant
Tubular injury and SASP-associated factors	Axl	Q00993;Q6PE80	Tyrosine-protein kinase receptor UFO;receptor protein-tyrosine kinase	1.8816	0.0493349	-1.3093	0.164876	No	No	Not significant
Tubular injury and SASP-associated factors	Csf1	D3Z090;P07141	Colony stimulating factor 1 (macrophage) (Fragment);Macrophage colony-stimulating factor 1	-1.3606	0.139234	0.6365	0.206246	No	No	Not significant
Tubular injury and SASP-associated factors	Mif	P34884	Macrophage migration inhibitory factor	-0.3473	0.0793274	-0.0392	0.0612546	No	No	Not significant
Tubular injury and SASP-associated factors	Plat	P11214	Tissue-type plasminogen activator	-0.1384	0.252686	0.7798	0.0652624	No	No	Not significant
Tubular injury and SASP-associated factors	Serpine2	Q07235	Glia-derived nexin	0.0299	0.0197508	0.0031	0.000474659	No	No	Not significant

### Sheet: Supp_Table_8B
Supplemental Table 8B: Panel members not detected in the kidney proteome
62 panel members were not quantified in this dataset.
Category	Genes
Core senescence and nuclear markers	Cdkn1a
Core senescence and nuclear markers	Cdkn2a
Core senescence and nuclear markers	Cdkn2b
Core senescence and nuclear markers	Tp53
Core senescence and nuclear markers	Rb1
Core senescence and nuclear markers	H2ax
Core senescence and nuclear markers	Mki67
Tubular injury and SASP-associated factors	Igfbp2
Tubular injury and SASP-associated factors	Igfbp3
Tubular injury and SASP-associated factors	Igfbp5
Tubular injury and SASP-associated factors	Gdf15
Tubular injury and SASP-associated factors	Plaur
Tubular injury and SASP-associated factors	Timp1
Tubular injury and SASP-associated factors	Timp2
Tubular injury and SASP-associated factors	Ang
Tubular injury and SASP-associated factors	Angptl4
Tubular injury and SASP-associated factors	Dkk1
Tubular injury and SASP-associated factors	Edn1
Tubular injury and SASP-associated factors	Fas
Tubular injury and SASP-associated factors	Fgf2
Tubular injury and SASP-associated factors	Hgf
Tubular injury and SASP-associated factors	Kitlg
Tubular injury and SASP-associated factors	Nrg1
Tubular injury and SASP-associated factors	Pappa
Tubular injury and SASP-associated factors	Pgf
Tubular injury and SASP-associated factors	Vegfa
Tubular injury and SASP-associated factors	Vegfc
Tubular injury and SASP-associated factors	Tnfrsf1a
Tubular injury and SASP-associated factors	Tnfrsf1b
Tubular injury and SASP-associated factors	Tnfrsf11b
Tubular injury and SASP-associated factors	Mmp2
Tubular injury and SASP-associated factors	Mmp3
Tubular injury and SASP-associated factors	Mmp12
Tubular injury and SASP-associated factors	Mmp14
Tubular injury and SASP-associated factors	Bmp2
Tubular injury and SASP-associated factors	Bmp6
Tubular injury and SASP-associated factors	Wnt16
Tubular injury and SASP-associated factors	Areg
Tubular injury and SASP-associated factors	Ereg
Tubular injury and SASP-associated factors	Esm1
Tubular injury and SASP-associated factors	Inha
Tubular injury and SASP-associated factors	Sema3f
Cytokines, chemokines and immune signaling	Il1a
Cytokines, chemokines and immune signaling	Il1b
Cytokines, chemokines and immune signaling	Il6
Cytokines, chemokines and immune signaling	Il18
Cytokines, chemokines and immune signaling	Ccl2
Cytokines, chemokines and immune signaling	Ccl5
Cytokines, chemokines and immune signaling	Cxcl1
Cytokines, chemokines and immune signaling	Cxcl12
Cytokines, chemokines and immune signaling	Cxcl16
Cytokines, chemokines and immune signaling	Icos
Cytokines, chemokines and immune signaling	Selplg
Cytokines, chemokines and immune signaling	Ptger2
Cytokines, chemokines and immune signaling	Ptges
Other SenMayo/SASP Atlas members	Gem
Other SenMayo/SASP Atlas members	Itga2
Other SenMayo/SASP Atlas members	Itpka
Other SenMayo/SASP Atlas members	Jun
Other SenMayo/SASP Atlas members	Rps6ka5
Other SenMayo/SASP Atlas members	Scamp4
Other SenMayo/SASP Atlas members	Ets2
